# Comparing Raman and NanoSIMS for heavy water labeling of single cells

**DOI:** 10.1101/2024.07.05.602271

**Authors:** George A. Schaible, John B. Cliff, Jennifer A. Crandall, Jeremy J. Bougoure, Michael N. Mathuri, Alex L. Sessions, Joseph Atwood, Roland Hatzenpichler

**Affiliations:** Department of Chemistry and Biochemistry, Montana State University, Bozeman, MT 59717; Center for Biofilm Engineering, Montana State University, Bozeman, MT 59717; Environmental Molecular Sciences Laboratory, Pacific Northwest National Laboratory, Richland, WA 99354; Department of Microbiology and Cell Biology, Montana State University, Bozeman, MT 59717; Division of Geological and Planetary Sciences, California Institute of Technology, Pasadena, CA 91125; Department of Agricultural Economics and Economics, Montana State University, Bozeman, MT 59717; Thermal Biology Institute, Montana State University, Bozeman, MT 59717

**Keywords:** Cellular heterogeneity, D_2_O, heavy water, cell activity, single cell microbiology, technique comparison, Raman, NanoSIMS

## Abstract

Stable isotope probing (SIP) experiments in conjunction with Raman microspectroscopy (Raman) or nano-scale secondary ion mass spectrometry (NanoSIMS) are frequently used to explore single cell metabolic activity in pure cultures as well as complex microbiomes. Despite the increasing popularity of these techniques, the comparability of isotope incorporation measurements using both Raman and NanoSIMS directly on the same cell remains largely unexplored. This knowledge gap creates uncertainty about the consistency of single-cell SIP data obtained independently from each method. Here, we conducted a comparative analysis of 543 *Escherichia coli* cells grown in M9 minimal medium in the absence or presence of heavy water (^2^H_2_O) using correlative Raman and NanoSIMS measurements to quantify the results between the two approaches. We demonstrate that Raman and NanoSIMS yield highly comparable measurements of ^2^H incorporation, with varying degrees of similarity based on the mass ratios analyzed using NanoSIMS. The ^12^C^2^H/^12^C^1^H and ^12^C_2_^2^H/^12^C_2_^1^H mass ratios provide targeted measurements of C-H bonds but may suffer from biases and background interference, while the ^2^H/^1^H ratio captures all hydrogen with lower detection limits, making it suitable for applications requiring comprehensive ^2^H quantification. Importantly, despite its higher mass resolution requirements, the use of C_2_^2^H/C_2_^1^H may be a viable alternative to using C^2^H/C^1^H due to lower background and higher overall count rates. Furthermore, using an empirical approach to determining Raman wavenumber ranges via the 2^nd^ derivative improved the data equivalency of ^2^H quantification between Raman and NanoSIMS, highlighting its potential for enhancing cross-technique comparability. These findings provide a robust framework for leveraging both techniques, enabling informed experimental design and data interpretation. By enhancing cross-technique comparability, this work advances SIP methodologies for investigating microbial metabolism and interactions in diverse systems.

**Importance:** Accurate and reliable measurements of cellular properties are fundamental to understanding the function and activity of microbes. This study addresses to what extent Raman microspectroscopy and nano-scale secondary ion mass spectrometry (NanoSIMS) measurements of single cell anabolic activity can be compared. Here, we study the relationship of the incorporation of a stable isotope (^2^H through incorporation of ^2^H_2_O) as determined by the two techniques and calculate a correlation coefficient to support the use of either technique when analyzing cells incubated with ^2^H_2_O. The ability to discern between the comparative strengths and limitations of these techniques is invaluable in refining experimental protocols, enhancing data comparability between studies, data interpretation, and ultimately advancing the quality and reliability of outcomes in microbiome research.
