## Supplementary material for "Comparing Raman and NanoSIMS for heavy water labeling of single cells": SI tables 1-10

### Sheet: Table S1
Table S1. Analysis of 0% 2H2O sample using GC/MS and GC-IRMS on extracted fatty acid methyl esters.
	GC-MS Data					GC-IRMS Data
	GC-MS RT (min)	GC-MS Blank Area (1uL of 125uL injected)	GC-MS Sample Area (1uL of 125uL injected)	% contamination in sample		GC-IRMS RT (min)	δ2H rep1	δ2H rep2	δ2H rep3	δ2H rep4	δ2H rep5	Average	stdev
Tetradecanoic acid, methyl ester	11.33	N/A	34504715			10:15	-165.253	-169.199	-171.965	-172.393	-164.802	-168.722	3.59239
9-Hexadecenoic acid, methyl ester	14.66	N/A	58166831			16:02	-173.096	-171.593	-172.992	-171.054	-164.259	-170.599	3.65213
Hexadecanoic acid, methyl ester	15.03	10740915	562081284	1.91092		16:43	-192.757	-194.784	-193.792	-193.885	-193.369	-193.717	0.744151
cis-10-Heptadecenoic acid, methyl ester	16.62	N/A	239585978			20:49	-181.652	-180.943	-181.96	-178.654	-174.92	-179.626	2.93164
11-Octadecenoic acid, methyl ester	18.36	N/A	106298111			26:02	-179.004	-167.601	-172.805	-174.237	-173.813	-173.492	4.06866
Octadecanoic acid, methyl ester	18.7	14461833	38550101	37.5144		26:58	-162.066	-180.092	-149.353	-169.54	-165.75	-165.36	11.1997
cis-10-Nonadecenoic acid, methyl ester	20.26	N/A	80580392			33:16	-167.879	-164.273	-158.95	-154.481	-149.838	-159.084	7.26243
E. coli sample dry weight	1.3	mg

### Sheet: Table S2
Table S2. Pairwise t-tests of baselining methods applied to truncated Raman spectra for each 2H2O incubation. The Bonferroni method was used to calculate p-adjusted values and significant values denoted with an asterisk.
2H in media	Variable 1	Variable 2	p-value	p-adjusted
0	ALS	Polynomial	0.255	1
0	ALS	Rolling ball	0.442	1
0	Polynomial	Rolling ball	0.057	0.341
0	ALS	SNIP	0.785	1
0	Polynomial	SNIP	0.387	1
0	Rolling ball	SNIP	0.298	1
0.15	ALS	Polynomial	0.061	0.367
0.15	ALS	Rolling ball	0.023	0.14
0.15	Polynomial	Rolling ball	3.82x10-5	2.29x10-4*
0.15	ALS	SNIP	0.635	1
0.15	Polynomial	SNIP	0.162	0.971
0.15	Rolling ball	SNIP	0.006	0.037*
0.3	ALS	Polynomial	0.242	1
0.3	ALS	Rolling ball	0.054	0.326
0.3	Polynomial	Rolling ball	0.002	0.012*
0.3	ALS	SNIP	0.571	1
0.3	Polynomial	SNIP	0.083	0.496
0.3	Rolling ball	SNIP	0.174	1
0.5	ALS	Polynomial	0.635	1
0.5	ALS	Rolling ball	0.451	1
0.5	Polynomial	Rolling ball	0.22	1
0.5	ALS	SNIP	0.253	1
0.5	Polynomial	SNIP	0.106	0.637
0.5	Rolling ball	SNIP	0.697	1

### Sheet: Table S3
Table S3. Estimated marginal means of linear trends (regressions) showing the statistical differences of slopes for plots shown in Fig. S6. The Tukey method was used for comparing estimates
Pairwise comparison	Difference in estimated slopes	Standard Error	Degrees of freedom	t-statistic	p-value
2H/1H NanoSIMS - 12C2H/12C1H NanoSIMS	-0.0958	0.00573	1678	-16.733	<.0001
2H/1H NanoSIMS - 12C22H/12C21H NanoSIMS	-0.10183	0.00573	1678	-17.785	<.0001
12C2H/12C1H NanoSIMS - 12C22H/12C21H NanoSIMS	-0.00602	0.00509	1678	-1.183	0.845
2H/1H NanoSIMS - Raman	-0.17462	0.00573	1678	-30.499	<.0001
12C2H/12C1H NanoSIMS - Raman	-0.07882	0.00509	1678	-15.481	<.0001
12C22H/12C21H NanoSIMS - Raman	-0.07279	0.00509	1678	-14.298	<.0001

### Sheet: Table S4
Table S4. Ranges determined for the deuterium peak in the silent region of the spectra using p-spline smoothing and second derivatives to determine the inflection point.
Smoothing DOF	Starting wavenumber (cm-1)	Ending wavenumber (cm-1)
3	2001.13	2332.5
4	2056.34	2299.8
5	2073.95	2285.05
5.57	2078.83	2276.98
6	2082.04	2270.42
7	2088.91	2258.39
8	2094.32	2251.84
9	2098.85	2247.83
10	2102.37	2244.96

### Sheet: Table S5
Table S5. Pairwise t-test for each set of data shown in Figure S13.
Group 1	Group 2	p	p.signif	p.adj	p.adj.signif
NanoSIMS 2H/1H	NanoSIMS 12C2H/12C1H	1.47e-236	****	1.15e-234	****
NanoSIMS 2H/1H	NanoSIMS 12C22H/12C21H	3.43e-112	****	2.68e-110	****
NanoSIMS 12C2H/12C1H	NanoSIMS 12C22H/12C21H	1.93e-59	****	1.5e-57	****
NanoSIMS 2H/1H	Raman	2.1e-272	****	1.64e-270	****
NanoSIMS 12C2H/12C1H	Raman	0.575	ns	1	ns
NanoSIMS 12C22H/12C21H	Raman	1.11e-76	****	8.63e-75	****
NanoSIMS 2H/1H	Raman_3dof	0	****	0	****
NanoSIMS 12C2H/12C1H	Raman_3dof	3.56e-51	****	2.78e-49	****
NanoSIMS 12C22H/12C21H	Raman_3dof	1.03e-193	****	8.04e-192	****
Raman	Raman_3dof	9.03e-63	****	7.04e-61	****
NanoSIMS 2H/1H	Raman_4dof	1.02e-244	****	7.96e-243	****
NanoSIMS 12C2H/12C1H	Raman_4dof	0.00119	**	0.0925	ns
NanoSIMS 12C22H/12C21H	Raman_4dof	1.89e-52	****	1.48e-50	****
Raman	Raman_4dof	1.01e-05	****	0.000785	***
Raman_3dof	Raman_4dof	7.73e-93	****	6.03e-91	****
NanoSIMS 2H/1H	Raman_5dof	3.22e-167	****	2.51e-165	****
NanoSIMS 12C2H/12C1H	Raman_5dof	2.47e-41	****	1.92e-39	****
NanoSIMS 12C22H/12C21H	Raman_5dof	2.05e-07	****	1.6e-05	****
Raman	Raman_5dof	3.55e-58	****	2.77e-56	****
Raman_3dof	Raman_5dof	1.9e-190	****	1.48e-188	****
Raman_4dof	Raman_5dof	1.39e-33	****	1.08e-31	****
NanoSIMS 2H/1H	Raman_5_57dof	2.68e-133	****	2.09e-131	****
NanoSIMS 12C2H/12C1H	Raman_5_57dof	3.7e-70	****	2.88e-68	****
NanoSIMS 12C22H/12C21H	Raman_5_57dof	0.677	ns	1	ns
Raman	Raman_5_57dof	7.09e-96	****	5.53e-94	****
Raman_3dof	Raman_5_57dof	6.56e-237	****	5.12e-235	****
Raman_4dof	Raman_5_57dof	1.91e-65	****	1.49e-63	****
Raman_5dof	Raman_5_57dof	2.73e-08	****	2.13e-06	****
NanoSIMS 2H/1H	Raman_6dof	3.99e-98	****	3.11e-96	****
NanoSIMS 12C2H/12C1H	Raman_6dof	2.51e-107	****	1.96e-105	****
NanoSIMS 12C22H/12C21H	Raman_6dof	1.43e-06	****	0.000111	***
Raman	Raman_6dof	9.71e-143	****	7.57e-141	****
Raman_3dof	Raman_6dof	1.91e-287	****	1.49e-285	****
Raman_4dof	Raman_6dof	2.51e-108	****	1.96e-106	****
Raman_5dof	Raman_6dof	2.57e-30	****	2e-28	****
Raman_5_57dof	Raman_6dof	1.23e-09	****	9.58e-08	****
NanoSIMS 2H/1H	Raman_7dof	2.72e-46	****	2.12e-44	****
NanoSIMS 12C2H/12C1H	Raman_7dof	7.03e-179	****	5.49e-177	****
NanoSIMS 12C22H/12C21H	Raman_7dof	4.07e-41	****	3.18e-39	****
Raman	Raman_7dof	5.51e-229	****	4.3e-227	****
Raman_3dof	Raman_7dof	0	****	0	****
Raman_4dof	Raman_7dof	3.83e-192	****	2.99e-190	****
Raman_5dof	Raman_7dof	2.57e-94	****	2.01e-92	****
Raman_5_57dof	Raman_7dof	7.36e-57	****	5.74e-55	****
Raman_6dof	Raman_7dof	7.37e-25	****	5.75e-23	****
NanoSIMS 2H/1H	Raman_8dof	2.71e-12	****	2.12e-10	****
NanoSIMS 12C2H/12C1H	Raman_8dof	3.94e-252	****	3.07e-250	****
NanoSIMS 12C22H/12C21H	Raman_8dof	7.5e-98	****	5.85e-96	****
Raman	Raman_8dof	2.08e-313	****	1.62e-311	****
Raman_3dof	Raman_8dof	0	****	0	****
Raman_4dof	Raman_8dof	2.68e-277	****	2.09e-275	****
Raman_5dof	Raman_8dof	1.27e-174	****	9.9e-173	****
Raman_5_57dof	Raman_8dof	1.23e-129	****	9.63e-128	****
Raman_6dof	Raman_8dof	4.58e-84	****	3.57e-82	****
Raman_7dof	Raman_8dof	6.52e-24	****	5.09e-22	****
NanoSIMS 2H/1H	Raman_9dof	5.94e-05	****	0.00463	**
NanoSIMS 12C2H/12C1H	Raman_9dof	1.44e-280	****	1.13e-278	****
NanoSIMS 12C22H/12C21H	Raman_9dof	7.71e-124	****	6.01e-122	****
Raman	Raman_9dof	0	****	0	****
Raman_3dof	Raman_9dof	0	****	0	****
Raman_4dof	Raman_9dof	5.56000000000001e-310	****	4.34e-308	****
Raman_5dof	Raman_9dof	8.81e-208	****	6.87e-206	****
Raman_5_57dof	Raman_9dof	1.09e-161	****	8.49e-160	****
Raman_6dof	Raman_9dof	2.35e-113	****	1.84e-111	****
Raman_7dof	Raman_9dof	2.33e-43	****	1.82e-41	****
Raman_8dof	Raman_9dof	6.46e-05	****	0.00504	**
NanoSIMS 2H/1H	Raman_10dof	0.875	ns	1	ns
NanoSIMS 12C2H/12C1H	Raman_10dof	2.08000001541877e-316	****	1.62e-314	****
NanoSIMS 12C22H/12C21H	Raman_10dof	6.89e-159	****	5.37e-157	****
Raman	Raman_10dof	0	****	0	****
Raman_3dof	Raman_10dof	0	****	0	****
Raman_4dof	Raman_10dof	0	****	0	****
Raman_5dof	Raman_10dof	2.05e-250	****	1.6e-248	****
Raman_5_57dof	Raman_10dof	6.22e-204	****	4.85e-202	****
Raman_6dof	Raman_10dof	1.17e-153	****	9.14e-152	****
Raman_7dof	Raman_10dof	8.74e-75	****	6.82e-73	****
Raman_8dof	Raman_10dof	2.16e-19	****	1.68e-17	****
Raman_9dof	Raman_10dof	3.36e-07	****	2.62e-05	****

### Sheet: Table S6
Table S6. Analysis of variance (ANOVA) comparing 2H atom percent as measured by Raman and NanoSIMS. Samples Raman data was analyzed using the canonical wavenumber range (2040-2300cm-1) or wavenumber ranges deduced from the spline smoothing and 2nd derivatives. Use of 2nd derivatives calculated wavenumber ranges results in lower statically differences in the data, as shown by the ANOVA p-value, fo…
Wavenumber range (cm-1)	DOF	NanoSIMS mass ratio	ANOVA p-value
2040 - 2300	NA	2H/1H	1.27x10-8
2040 - 2300	NA	C2H/C1H	1.00x10-3
2040 - 2300	NA	C22H/C21H	1.04x10-1
2102.370 - 2244.957	10	2H/1H	1.74x10-1
2056.338 - 2299.799	4	C2H/C1H	4.77x10-4
2078.830 - 2276.977	5.57	C22H/C21H	9.50x10-1

### Sheet: Table S7
Table S7. Linear correlation and r-squared values between Raman and NanoSIMS data shown in Figure 2 and S14.
Wavenumber range (cm-1)	DOF	NanoSIMS mass ratio	Y-intercept	Slope	R2
2040 - 2300	NA	2H/1H	0.4	1.5	0.97
2040 - 2300	NA	C2H/C1H	-4.7	1.17	0.97
2040 - 2300	NA	C22H/C21H	-0.513	1.16	0.98
2102.370 - 2244.957	10	2H/1H	1.09	0.95	0.96
2056.338 - 2299.799	4	C2H/C1H	-4.49	1.14	0.97
2078.830 - 2276.977	5.57	C22H/C21H	0.043	0.99	0.98

### Sheet: Table S8
Table S8. Comparison of external and internal uncretainties for cells analyzed for 2H/1H for repliate stainless steel wafers A, B, and C. 1 represents laser-scribed ROI for locating cells using different techniques (see Fig. S2).
2 Number of cells analyzed in each ROI. 3 Standard deviation of 2H atom % values of the number of cells (n). 4 Average internal uncertainty of individual cells based on counting statistics.
			% 2H2O
			0								0.15								0.3								0.5
							2H/1H								2H/1H								2H/1H								2H/1H
	Wafer		1ROI		2n						ROI		n						ROI		n						ROI		n
	A		1		13		0.0119942		0.00809351		1		8		0.351068		0.254224		2		7		1.37612		0.317071		1		10		0.351068		0.254224
			3		10		0.0120107		0.00604561		4		17		0.266438		0.247093		4		11		1.12699		0.347226		4		15		0.266438		0.247093
	B		3		6		0.0236004		0.00986527		3		13		0.337474		0.23903		1		14		0.550203		0.362494		1		13		0.337474		0.23903
			4		7		0.00907128		0.00403082		4		11		0.379543		0.242325		4		12		1.05298		0.37579		2		14		0.379543		0.242325
	C		3		13		0.0119942		0.00809351		3		9		0.485315		0.225793		1		10		0.712204		0.37579		3		24		0.485315		0.225793
			4		9		0.00775031		0.00809351		4		16		0.355923		0.272198		4		13		0.643215		0.358548		4		24		0.355923		0.272198

### Sheet: Table S9
Table S9. Mass resolving power (MRP) requirements for selected ion pairs. The ²H/¹H ratio requires a lower theoretical MRP to obtain a clear signal compared to organic ion pairs, which must be resolved from potential overlapping interferences.
Signal	m/z	Interference	MRP
1H	1.0078	-	-
2H	2.0141	H2	1301
12C1H	13.0078	13C	2910
12C2H	14.0141	12C13C1H	4796
		12C21H2	9051
12C21H	25.0078	12C13C	5594
12C22H	26.0141	12C14N	2539
		13C2	3519
		12C13C1H	8903
		12C21H2	16802

### Sheet: Table S10
Table S10. Comparison of external and internal uncretainties for cells analyzed for 12C2H/12C1H and 12C22H/12C21H for repliate stainless steel wafers A, B, and C. 1 represents laser-scribed ROI for locating cells using different techniques (see Fig. S2).
2 Number of cells analyzed in each ROI. 3 Standard deviation of 2H atom % values of the number of cells (n) using either mass ratio. 4 Average internal uncertainty based on counting statistics.
			% 2H2O
			0																0.15																0.3
							12C2H/12C1H				12C22H/12C21H				Relative µ estimates								12C2H/12C1H				12C22H/12C21H				Relative µ estimates								12C2H/12C1H				12C22H/12C21H				Relative µ estimates
	Wafer		1ROI		2n														ROI		n														ROI		n
	A		2		14		0.6		0.52		0.04		0.04		15		13		2		12		1.27		0.86		0.35		0.3		3.62857		2.86667		2		9		0.87		0.81		0.64		0.35		1.35938		2.31429
			4		10		0.89		0.54		0.05		0.05		17.8		10.8		3		11		0.7		0.78		0.27		0.31		2.59259		2.51613		3		13		1.11		0.94		0.57		0.38		1.94737		2.47368
	B		1		12		0.77		0.43		0.05		0.04		15.4		10.75		1		10		1.93		0.58		2		0.21		0.965		2.7619		1		8		0.82		0.89		0.48		0.4		1.70833		2.225
			2		21		0.5		0.4		0.03		0.03		16.6667		13.3333		2		21		0.9		0.69		0.54		0.28		1.66667		2.46429		2		17		0.88		0.8		0.48		0.4		1.83333		2
	C		1		18		0.53		0.43		0.37		0.1		1.43243		4.3		1		15		0.88		0.65		0.27		0.27		3.25926		2.40741		2		8		1.23		0.76		0.72		0.33		1.70833		2.30303
			2		11		1.08		0.49		0.23		0.09		4.69565		5.44444		2		9		0.66		0.57		0.16		0.25		4.125		2.28		3		18		0.88		0.81		0.69		0.36		1.27536		2.25
